# Non-genetic messenger RNA silencing reveals essential genes in phage-host interplay

**DOI:** 10.1101/2024.07.31.605949

**Authors:** Milan Gerovac, Svetlana Ðurica-Mitić, Leandro Buhlmann, Valentin Rech, Yan Zhu, Samuel Carien, Linda Popella, Jörg Vogel

**Affiliations:** Institute for Molecular Infection Biology (IMIB), University of Würzburg, 97080 Würzburg, Germany; Helmholtz Institute for RNA-based Infection Research (HIRI), Helmholtz Centre for Infection Research (HZI), 97080 Würzburg, Germany

## Abstract

Bacteriophages are the most abundant entities on earth and exhibit vast genetic and phenotypic diversity. Exploitation of this largely unexplored molecular space requires identification and functional characterisation of genes that act at the phage-host interface. To date, this is restricted to few model phage-host systems that are amenable to genetic manipulation. To overcome this limitation, we introduce a non-genetic mRNA targeting approach using exogenous delivery of programmable antisense oligomers (ASOs) to silence genes of both DNA and RNA phages. A systematic knockdown screen of core and accessory genes of the nucleus-forming jumbo phage ΦKZ, coupled to RNA-sequencing and microscopy analyses, reveals previously unrecognised proteins that are essential for phage replication and that, upon silencing, elicit distinct phenotypes at the level of the phage and host response. One of these factors is a ΦKZ-encoded nuclease that acts at a major decision point during infection, linking the formation of the protective phage nucleus to phage genome amplification. The non-genetic ASO-based gene silencing used here promises to be a versatile tool for molecular discovery in phage biology, will help elucidate defence and anti-defence mechanisms in non-model phage-host pairs, and offers potential for optimising phage therapy and biotechnological procedures.
