## Supplementary Data 1 for "Non-genetic messenger RNA silencing reveals essential genes in phage-host interplay"

### Sheet: materials
Antibodies
Antibody-ID	epitope	production	description		source
99	PHIKZ054	Eurogentec (2481)	Polyclonal antibody serum against PHIKZ054, 1:10,000 dilution used in 5% BSA, produced by Eurogentec (2481) against purified PHIKZ054		this study, Eurogentec
6	anti-rabbit	Thermo Scientific (31460)	anti-rabbit(goat)-HRP, secondary antibody		Thermo Scientific (31460)
Oligos
Oligo-ID	Oligo-sequence		description		source
JVO-22286	CATGGTGAAGGGATCAATTCCCTG		amplification of pETM14-Nterm-H6-V5-TEV vector backbone		Gerovac et al. 2024
JVO-22287	TAAAAGGGCGAGCTCAGATCCG		amplification of pETM14-Nterm-H6-V5-TEV vector backbone		Gerovac et al. 2024
JVO-22288	CAGGGAATTGATCCCTTCACCATGGCTGTTAACGAAAACGAAATCGGC		amplification of PHIKZ054 insert fwd		this study
JVO-22289	AGCCGGATCTGAGCTCGCCCTTTTAGTACCAGGTACCCGGTGCATTATAG		amplification of PHIKZ054 insert rev		this study
JVO-21447	GGTGGATCCGGTGGATCAATGA		amplification of pJN-GFP vector backbone		this study
JVO-19806	GTTAATTTCTCCTGAATTCGCTAGCC		amplification of pJN-GFP vector backbone		this study
JVO-22527	TTTGGGCTAGCGAATTCAGGAGAAATTAACATGTCAGACGGTATGGTTTTATACACTGAC		amplification of PHIKZ155 insert fwd		this study
JVO-22528	TCCTTTGCTCATTGATCCACCGGATCCACCTTTTGGGAGAATAAATTGTGTATAGGGTGATTGATAGAT		amplification of PHIKZ155 insert rev		this study
JVO-20726	GAATTCGCTAGCCCAAAAAAACGGGTATGGAGAAACAGTAGAGAGTTGCG		amplification of pJN-TEV-3x-FLAG vector backbone		Gerovac et al. 2024
JVO-20727	GAGAACCTGTACTTTCAGGGATCTGACTACAAAGACCATGACGGTG		amplification of pJN-TEV-3x-FLAG vector backbone		Gerovac et al. 2024
JVO-22548	CCATACCCGTTTTTTTGGGCTAGCGAATTCATGTCAGACGGTATGGTTTTATACACTGAC		amplification of PHIKZ155 insert fwd		this study
JVO-22549	GTAGTCAGATCCCTGAAAGTACAGGTTCTCTTTTGGGAGAATAAATTGTGTATAGGGTGATTG		amplification of PHIKZ155 insert rev		this study
JVO-23250	CGATGCTCATGAATAGTGAATACGTTAGAAAAG		primer for site directed mutagenesis PHIKZ155_D102N		this study
JVO-23251	CTTTTCTAACGTATTCACTATTCATGAGCATCG		primer for site directed mutagenesis PHIKZ155_D102N		this study
JVO-23244	GAAATTAATACGACTCACTATAGGGGCTTTGTTTAACTTTAAGAAGGAGATATACCATGTCAGACGGTATGGTTTTATACACTGAC		amplification of PHIKZ155 with T7 promoter for IVT/TXTL		this study
JVO-23245	CAGCAAAAAACCCCTCAAGACCCGTTTAGAGGCCCCAAGGGGTTATGCTAGGGATCTCATTTTGGGAGAATAAATTGTGTATAGGGTGATTG		amplification of PHIKZ155 with T7 promoter for IVT/TXTL		this study
JVO-23213	CAGTAGCTTGAGTTTGAACGGTG		Southern-Blot probe for PHIKZ genome complementary to chmA ORF		this study
JVRNA-001	AUAUAAGGGAACAUAGAUAAACCCCUCCCUAAUAAAAUG		RNA template for cleavage assay		Sigma, this study
JVO-23273	CATTTTATTAGGGAGGGGTTTATCTATGTTCCCTTATAT		reverse complement oligo for JVRNA-001		this study
Plasmids (Vectors)
Plasmid-ID	encoded gene	resistance	description		source
pMiG047N	H6-V5-TEV-PHIKZ014	ampicillin	pETM14 vector with PHIKZ014		Sigma, Gerovac et al. 2024
pMiG118	H6-V5-TEV-PHIKZ054	ampicillin	pETM14 vector with His6-V5-TEV-PHIKZ054		this study
pKC-24	PHIKZ014-TEV-FLAG	gentamycin	pJN105 vector, arabinose inducible (pBAD promoter), gentamycin resistance, PHIKZ014-TEV-3xFLAG encoded		Gerovac et al. 2024
pKC63	PHIKZ054-GFP	gentamycin	pJN105 vector, arabinose inducible (pBAD promoter), gentamycin resistance, PHIKZ054-GFP encoded, imaging of localisation		Vogel lab
pLBu005	PHIKZ155-GFP	gentamycin	pJN105 vector, arabinose inducible (pBAD promoter), gentamycin resistance, PHIKZ155-GFP encoded, imaging of localisation		this study
pLBu019	PHIKZ155-TEV-3xFLAG	gentamycin	pJN105 vector, arabinose inducible (pBAD promoter), gentamycin resistance, PHIKZ155-TEV-3xFLAG encoded		this study
pLBu021	PHIKZ155(D102N)-TEV-3xFLAG	gentamycin	pJN105 vector, arabinose inducible (pBAD promoter), gentamycin resistance, PHIKZ155(D102N)-TEV-3xFLAG encoded		this study
Strains
Strain-ID	Species Strain	encoded gene	description		source
JVS-02000	E. coli Top F´	F´-Episom-lac repressor			Invitrogen
JVS-12280	E. coli BL21		BL21-CodonPlus (DE3)-RIL cells contain extra copies of the argU, ileY, and leuW tRNA genes (Agilent Technologies)		C. Kisker (JMU University, Würzburg), Agilent Technologies
JVS-13584	E. coli TopF´	H6-V5-TEV-PHIKZ054	JVS-02000 transformed with pETM14-H6-V5-TEV-PHIKZ054 (pMiG118)		this study
JVS-13593	E. coli BL21	H6-V5-TEV-PHIKZ054	JVS-12280 transformed with pETM14-H6-V5-TEV-PHIKZ054 (pMiG118)		this study
	PHIKZ	wt	phage		R. Lavigne (KU Leuven, Belgium)
	PP7	wt	phage		You-Hee Cho (CHA University, South Korea)
JVS-11761	Pseudomonas aeruginosa PAO1	wt	DSMZ: DSM22644		DSMZ (DSM22644)
JVS-13612	Pseudomonas aeruginosa PA14	wt			R. Lavigne (KU Leuven, Belgium)
JVS-13498	Pseudomonas aeruginosa PaLo44	wt	clinical isolate, NCBI, PRJNA731114		R. Lavigne (KU Leuven, Belgium)
JVS-13696	E. coli Top F´	PHIKZ155-GFP	JVS-02000 transformed with pJN105-PHIKZ155-GFP (pLBu005)		this study
JVS-13713	Pseudomonas aeruginosa PAO1	PHIKZ155-GFP	JVS-11761 transformed with pJN105-PHIKZ155-GFP (pLBu005)		this study
AS compounds
JVPNA	Name	Peptide sequence	AS Sequence (PNA)	Position to AUG	Organism	ε	CFU/PFU (---,--,-," ", +, ++, +++)	SC_bases	%_SC_bases	Tm (°C)	pur_perc	long_pur_stretch	Mw	OT_TIR_0mm	OT_TIR_1mm	OT_TIR_2mm	OT_TIR_3mm	OT_tot_0mm	OT_tot_1mm	OT_tot_2mm	OT_tot_3mm
JVPNA-72	RXR-ChmA_PHIKZ054_1	RXRRXRRXRRXRXB	ATACCTTTACG	-16 to -6	PhiKZ	107000	+++	2	18.18	46.8	36.36	1	2564.48	1	0	1	9	3	1	38	93
JVPNA-73	RXR-ChmA_PHIKZ054_2	RXRRXRRXRRXRXB	GTTAACAGCCA	+2 to +12	PhiKZ	115200	+++	6	54.55	56	54.55	2	2601.61	1	1	0	0	1	3	18	45
JVPNA-79	RXR-acpP-PC (ctrl.)	RXRRXRRXRRXRXB	GACATAATTGT	-6 to +5	P. copri	119200		4	36.36	43.2	54.55	2	2629.59	0	0	6	2	0	3	25	47
JVPNA-125	RXR-PHIKZ055_1	RXRRXRRXRRXRXB	ACTCCTGTTTA	-6 to +5	PhiKZ	101900	+++	2	18.18	51.4	27.27	1	2554.41	1	0	3	3	1	2	8	25
JVPNA-126	RXR-PHIKZ055_2	RXRRXRRXRRXRXB	TAAAGACCCAT	+1 to +11	PhiKZ	117200	+++	2	18.18	53.4	54.55	5	2584.62	1	0	0	0	1	1	8	12
JVPNA-127	RXR-PHIKZ073_1	RXRRXRRXRRXRXB	TCTTCCATTAC	-19 to -8	PhiKZ	96800	+	2	18.18	50.4	18.18	1	2513.36	1	3	3	9	1	7	36	96
JVPNA-128	RXR-PHIKZ073_2	RXRRXRRXRRXRXB	TCAATAGGCAT	+1 to +11	PhiKZ	117200		2	18.18	53.5	54.55	3	2615.6	1	0	1	1	1	5	15	59
JVPNA-129	RXR-PHIKZ094_1	RXRRXRRXRRXRXB	TACAATTCCTC	-12 to -2	PhiKZ	101900	+	4	36.36	50.4	27.27	2	2523.43	1	0	1	5	1	0	15	42
JVPNA-130	RXR-PHIKZ094_2	RXRRXRRXRRXRXB	AGTTCATTTAC	-4 to +7	PhiKZ	109000		2	18.18	41.2	36.36	2	2578.47	1	0	3	13	2	7	40	119
JVPNA-131	RXR-PHIKZ119_1	RXRRXRRXRRXRXB	GAAAGTACCTA	-15 to -4	PhiKZ	122300	++	4	36.36	50.1	63.64	5	2625.67	1	0	0	0	2	1	11	45
JVPNA-132	RXR-PHIKZ119_2	RXRRXRRXRRXRXB	GGTCATTGTGA	-5 to +6	PhiKZ	115200		3	27.27	55.5	54.55	2	2663.57	1	1	2	3	1	1	14	39
JVPNA-133	RXR-PHIKZ145_1	RXRRXRRXRRXRXB	TCCTTGCTGTA	-19 to -8	PhiKZ	99900	tox	2	18.18	59.4	27.27	1	2571.4	1	1	0	0	1	2	7	21
JVPNA-134	RXR-PHIKZ145_2	RXRRXRRXRRXRXB	AACATTTGCCA	+2 to +12	PhiKZ	112100		2	18.18	49.8	45.45	2	2574.55	1	0	3	5	1	3	21	45
JVPNA-832	RXR-PHIKZ014_1	RXRRXRRXRRXRXB	GGTGTATTTTC	-11 to -1	PhiKZ	107000	(++)	2	18.18	46.6	36.36	2	2626.44	1	0	6	7	1	7	25	86
JVPNA-833	RXR-PHIKZ014_2	RXRRXRRXRRXRXB	TATTGTTTCAT	+1 to +11	PhiKZ	105900	(++)	2	18.18	38.8	27.27	1	2582.39	1	4	3	4	1	10	45	97
JVPNA-834	RXR-PHIKZ014_3	RXRRXRRXRRXRXB	ATGGTGTATTT	-9 to +2	PhiKZ	114100	(+)	2	18.18	44.9	45.45	2	2650.5	1	0	1	1	1	2	30	58
JVPNA-958	RXR-Dip_PHIKZ037_SD	RXRRXRRXRRXRXB	TTTCTAACCTC	-13 to -2	PhiKZ	96800	+	2	18.18	50.1	18.18	2	2513.36	1	0	3	9	1	3	22	58
JVPNA-959	RXR-Dip_PHIKZ037_start	RXRRXRRXRRXRXB	ATTGAGTCATT	-1 to +10	PhiKZ	114100	tox	3	27.27	44.6	45.45	3	2619.52	1	1	2	1	1	2	28	38
JVPNA-960	RXR-PhuZ_PHIKZ039_SD	RXRRXRRXRRXRXB	ATTACACCTCA	-9 to +2	PhiKZ	107000	++	2	18.18	51.7	36.36	1	2533.5	1	1	1	6	1	1	12	41
JVPNA-961	RXR-PhuZ_PHIKZ039_start	RXRRXRRXRRXRXB	GACATCATTAC	-3 to +8	PhiKZ	112100		2	18.18	47.6	45.45	2	2574.55	1	1	0	4	1	4	35	130
JVPNA-962	RXR-ChmB_PHIKZ002_SD	RXRRXRRXRRXRXB	TGTTTAGCTTC	-11 to +1	PhiKZ	101900	+	4	36.36	49.9	27.27	2	2585.39	1	0	0	2	2	4	33	91
JVPNA-963	RXR-ChmB_PHIKZ002_start	RXRRXRRXRRXRXB	CCCATTGTTTA	-6 to +5	PhiKZ	101900	tox	2	18.18	48	27.27	1	2554.41	1	0	3	3	2	8	40	82
JVPNA-964	RXR-PicA_PHIKZ069_SD	RXRRXRRXRRXRXB	ATAGAACTACC	-9 to +2	PhiKZ	117200	+++	3	27.27	50.3	54.55	4	2584.62	1	0	1	0	1	8	17	38
JVPNA-965	RXR-PicA_PHIKZ069_start	RXRRXRRXRRXRXB	CCTAACATAGA	-3 to +8	PhiKZ	117200	+++	3	27.27	49.9	54.55	3	2584.62	1	0	1	3	2	1	13	39
JVPNA-966	RXR-PHIKZ070_SD	RXRRXRRXRRXRXB	CTCTTCACCTA	-14 to -3	PhiKZ	94800		2	18.18	56.1	18.18	1	2499.37	1	1	1	3	1	3	33	57
JVPNA-967	RXR-PHIKZ070_start	RXRRXRRXRRXRXB	GATCATATCCT	-5 to +6	PhiKZ	107000		4	36.36	51.1	36.36	2	2564.48	1	1	1	1	1	6	21	68
JVPNA-968	RXR-PHIKZ129_SD	RXRRXRRXRRXRXB	CATTTGAGGCT	-8 to +3	PhiKZ	110100		2	18.18	55.4	45.45	4	2622.52	1	0	1	1	1	1	8	20
JVPNA-969	RXR-PHIKZ129_start	RXRRXRRXRRXRXB	GTATAGCCATT	-1 to +10	PhiKZ	112100		4	36.36	51.2	45.45	2	2605.53	1	1	4	5	3	6	23	46
JVPNA-970	RXR-ChmC_PHIKZ067_SD	RXRRXRRXRRXRXB	TGTGATAACTC	-13 to -2	PhiKZ	112100	++	2	18.18	50.8	45.45	2	2605.53	1	0	2	1	1	2	21	59
JVPNA-971	RXR-ChmC_PHIKZ067_start	RXRRXRRXRRXRXB	TGTTGTGACAT	+1 to +11	PhiKZ	112100	+	3	27.27	52.8	45.45	2	2636.51	1	0	0	2	1	3	12	16
JVPNA-972	RXR-ChmA_PHIKZ054_scr4	RXRRXRRXRRXRXB	ATCCATATTCG	-16 to -6	PhiKZ	107000		4	36.36	46.8	36.36	1	2564.48	0	0	3	5	0	3	34	72
JVPNA-973	RXR-ChmA_PHIKZ054_scr3	RXRRXRRXRRXRXB	ATACATCTTCG	-16 to -6	PhiKZ	107000		2	18.18	46.8	36.36	1	2564.48	0	0	0	2	0	1	23	84
JVPNA-974	RXR-ChmA_PHIKZ054_scr2	RXRRXRRXRRXRXB	ATACTTCTACG	-16 to -6	PhiKZ	107000		2	18.18	47.5	36.36	1	2564.48	0	0	0	3	0	2	22	71
JVPNA-975	RXR-ChmA_PHIKZ054_SD10	RXRRXRRXRRXRXB	ACCTTTACGA	-18 to -8	PhiKZ	98400	+++	2	20	46.7	40	2	2322.27	1	0	5	5	3	16	76	65
JVPNA-976	RXR-ChmA_PHIKZ054_SD9	RXRRXRRXRRXRXB	CCTTTACGA	-18 to -9	PhiKZ	84700	+++	2	22.22	40.8	33.33	2	2069.99	1	1	1	0	5	31	56	0
JVPNA-977	RXR-ChmA_PHIKZ054_SD12	RXRRXRRXRRXRXB	AATACCTTTACG	-16 to -5	PhiKZ	120700	+++	2	16.67	48.5	41.67	2	2816.76	1	0	0	4	2	1	13	72
JVPNA-978	RXR-ChmA_PHIKZ054_start10	RXRRXRRXRRXRXB	TAACAGCCAT	+1 to +10	PhiKZ	103500	+++	2	20	51.9	50	2	2332.34	2	1	1	1	4	9	32	34
JVPNA-979	RXR-ChmA_PHIKZ054_start10	RXRRXRRXRRXRXB	GTTAACAGCC	+2 to +11	PhiKZ	101500	+++	6	60	52.1	50	2	2349.33	1	1	0	1	1	6	39	66
JVPNA-980	RXR-ChmA_PHIKZ054_start9	RXRRXRRXRRXRXB	ACAGCCATT	-1 to +8	PhiKZ	89800	+++ (tox)	2	22.22	47.5	44.44	2	2080.06	1	7	7	0	1	30	43	0
JVPNA-981	RXR-ChmA_PHIKZ054_start12	RXRRXRRXRRXRXB	GTTAACAGCCAT	+1 to +12	PhiKZ	123800	+	6	50	57.8	50	2	2843.82	1	1	0	1	1	2	9	37
JVPNA-1164	RXR-jukA_1	RXRRXRRXRRXRXB	GACTCCTTGTT	-17;-6	Pa PA14	99900	-	2	18.18	56.1	27.27	2	2571.4	1	20	63	157	1	39	275	953
JVPNA-1165	RXR-jukA_2	RXRRXRRXRRXRXB	GTCACTACAGC	-6;5	Pa PA14	108100	-	2	18.18	60.6	45.45	2	2577.55	1	0	4	8	1	1	26	59
JVPNA-1168	RXR-PHIKZ137_SD	RXRRXRRXRRXRXB	AGGCCACCTGC	-13;-2	PhiKZ	104100		4	36.36	73.3	45.45	3	2580.55	1	0	0	1	2	1	8	17
JVPNA-1169	RXR-PHIKZ137_Start_1	RXRRXRRXRRXRXB	TGCAGGCCACC	-10;1	PhiKZ	104100		4	36.36	73.6	45.45	3	2580.55	1	0	0	0	2	1	2	3
JVPNA-1170	RXR-PHIKZ137_Start_2	RXRRXRRXRRXRXB	GATAAGCTCAT	0;11	PhiKZ	117200		4	36.36	50.6	54.55	3	2615.6	1	0	0	2	2	3	8	26
JVPNA-1171	RXR-PHIKZ056_SD	RXRRXRRXRRXRXB	TTTTACCCTTA	-14;-3	PhiKZ	98800	+	2	18.18	45	18.18	1	2527.35	1	1	2	2	1	5	29	48
JVPNA-1172	RXR-PHIKZ056_Start_1	RXRRXRRXRRXRXB	TGTTTTTACCC	-11;0	PhiKZ	96800		2	18.18	49.4	18.18	1	2544.34	1	1	2	2	1	2	19	68
JVPNA-1173	RXR-PHIKZ056_Start_2	RXRRXRRXRRXRXB	TTTTGTTCCAT	0;11	PhiKZ	98800	++	2	18.18	44.8	18.18	1	2558.33	1	1	2	0	1	4	23	52
JVPNA-1174	RXR-PHIKZ065_SD	RXRRXRRXRRXRXB	CTCAGGTGTAT	-15;-4	PhiKZ	110100	+	2	18.18	56.9	45.45	3	2622.52	1	0	0	0	2	4	13	27
JVPNA-1175	RXR-PHIKZ065_Start_1	RXRRXRRXRRXRXB	TCATTCTCAGG	-10;1	PhiKZ	105000	++	2	18.18	56	36.36	3	2581.47	1	0	0	3	3	4	22	30
JVPNA-1176	RXR-PHIKZ065_Start_2	RXRRXRRXRRXRXB	ACACATTCATC	-1;10	PhiKZ	107000	+	2	18.18	48.8	36.36	1	2533.5	1	0	3	6	2	3	22	67
JVPNA-1177	RXR-PHIKZ155_SD	RXRRXRRXRRXRXB	TGTTTCCTCAT	-14;-3	PhiKZ	96800	+++	2	18.18	52.6	18.18	1	2544.34	1	0	9	10	1	2	21	41
JVPNA-1178	RXR-PHIKZ155_Start_1	RXRRXRRXRRXRXB	TTATTGTTTCC	-10;1	PhiKZ	98800	++	2	18.18	42.3	18.18	1	2558.33	1	2	2	3	1	6	25	60
JVPNA-1179	RXR-PHIKZ155_Start_2	RXRRXRRXRRXRXB	GTCTGACATTA	-2;9	PhiKZ	112100		3	27.27	49.7	45.45	2	2605.53	1	0	1	5	1	2	11	36
JVPNA-1180	RXR-PHIKZ272_SD	RXRRXRRXRRXRXB	TTAATTCCCGT	-13;-2	PhiKZ	101900		4	36.36	50.8	27.27	2	2554.41	1	0	2	1	1	3	15	51
JVPNA-1181	RXR-PHIKZ272_Start_1	RXRRXRRXRRXRXB	TGGTTAATTCC	-10;1	PhiKZ	107000		4	36.36	49.9	36.36	2	2595.46	1	1	2	3	2	5	40	74
JVPNA-1182	RXR-PHIKZ272_Start_2	RXRRXRRXRRXRXB	CTATAAACATG	-1;10	PhiKZ	119200		4	36.36	39.2	54.55	3	2598.61	1	0	1	6	1	4	25	70
JVPNA-1183	RXR-PHIKZ296_SD	RXRRXRRXRRXRXB	GGGTTAGCTTT	-15;-4	PhiKZ	110100		4	36.36	56.5	45.45	3	2653.5	1	0	0	3	1	3	27	56
JVPNA-1184	RXR-PHIKZ296_Start_1	RXRRXRRXRRXRXB	ACATTTTGGGG	-7;4	PhiKZ	115200		2	18.18	54.2	54.55	4	2663.57	1	0	1	5	1	1	10	42
JVPNA-1185	RXR-PHIKZ296_Start_2	RXRRXRRXRRXRXB	TCCAAACATTT	-2;9	PhiKZ	109000		3	27.27	44.8	36.36	3	2547.49	1	0	2	4	1	5	17	48
JVPNA-1206	RXR-PHIKZ050_1	RXRRXRRXRRXRXB	ATATCTCTCAG	-16;-5	PhiKZ	107000	+	4	36.36	49.6	36.36	2	2564.48	1	0	1	4	2	2	9	27
JVPNA-1207	RXR-PHIKZ050_2	RXRRXRRXRRXRXB	TCATTTCACAT	-7;4	PhiKZ	103900	++	2	18.18	45.9	27.27	1	2537.42	1	0	0	3	1	5	21	62
JVPNA-1208	RXR-PHIKZ179_1	RXRRXRRXRRXRXB	TGTTATCCTAT	-14;-3	PhiKZ	103900		2	18.18	47.7	27.27	1	2568.4	1	0	5	3	1	1	16	32
JVPNA-1209	RXR-PHIKZ179_2	RXRRXRRXRRXRXB	CATGGTTGTTA	-8;3	PhiKZ	112100		4	36.36	48.5	45.45	2	2636.51	1	0	4	3	1	1	18	43
JVPNA-1210	RXR-PHIKZ072_1	RXRRXRRXRRXRXB	ATCTCCCAAGA	-14;-3	PhiKZ	110100	+++	3	27.27	57.7	45.45	4	2560.56	1	0	1	0	1	2	3	12
JVPNA-1211	RXR-PHIKZ072_2	RXRRXRRXRRXRXB	TTCATCGCATC	-6;5	PhiKZ	99900		2	18.18	54.3	27.27	1	2540.42	1	0	0	1	1	3	11	20
JVPNA-1212	RXR-PHIKZ025_1	RXRRXRRXRRXRXB	ACACTGCCCTT	-11;0	PhiKZ	97900		2	18.18	64.5	27.27	1	2526.43	1	0	0	0	1	0	2	11
JVPNA-1213	RXR-PHIKZ025_2	RXRRXRRXRRXRXB	ACGTCCATACA	-3;8	PhiKZ	110100		4	36.36	56.6	45.45	1	2560.56	1	0	1	1	1	1	12	29
JVPNA-1214	RXR-PHIKZ165_1	RXRRXRRXRRXRXB	AACCCTTAATA	-15;-4	PhiKZ	114100	+	4	36.36	44	45.45	2	2557.56	1	0	0	1	1	0	11	44
JVPNA-1215	RXR-PHIKZ165_2	RXRRXRRXRRXRXB	ATCTGCATGAT	-3;8	PhiKZ	112100		4	36.36	52	45.45	2	2605.53	1	0	1	3	1	1	18	46
JVPNA-1216	RXR-PHIKZ082_1	RXRRXRRXRRXRXB	TGCTATAACCT	-11;0	PhiKZ	107000		4	36.36	54.4	36.36	2	2564.48	1	1	1	0	1	6	16	47
JVPNA-1217	RXR-PHIKZ082_2	RXRRXRRXRRXRXB	GACATTGCTAT	-6;5	PhiKZ	112100	+	2	18.18	50.5	45.45	2	2605.53	1	0	0	1	1	4	11	27
JVPNA-1218	RXR-PHIKZ075_1	RXRRXRRXRRXRXB	ACTAGTAAGTC	-16;-5	PhiKZ	117200		6	54.55	50.4	54.55	3	2615.6	1	0	0	0	2	1	16	37
JVPNA-1219	RXR-PHIKZ075_2	RXRRXRRXRRXRXB	TTACCACCTTT	-7;4	PhiKZ	96800		2	18.18	53	18.18	1	2513.36	2	0	0	3	4	7	40	60
JVPNA-1220	RXR-PHIKZ068_1	RXRRXRRXRRXRXB	TTAACCTCTTT	-12;-1	PhiKZ	98800	tox	4	36.36	45.6	18.18	2	2527.35	1	11	6	6	1	15	32	34
JVPNA-1221	RXR-PHIKZ068_2	RXRRXRRXRRXRXB	ATTTGCATTTT	-3;8	PhiKZ	105900	+++	4	36.36	34.6	27.27	1	2582.39	1	1	4	7	3	5	42	58
JVPNA-1222	RXR-PHIKZ049_1	RXRRXRRXRRXRXB	ATACCCTAAAA	-15;-4	PhiKZ	119200	+++	2	18.18	44	54.55	4	2567.63	1	0	0	0	1	0	8	17
JVPNA-1223	RXR-PHIKZ049_2	RXRRXRRXRRXRXB	AGCCATGGTAA	-5;6	PhiKZ	120300		6	54.55	58.3	63.64	2	2642.66	1	2	5	4	2	11	13	32
JVPNA-1224	RXR-PHIKZ_p16_PHIKZ052_1	RXRRXRRXRRXRXB	CCCCAATTTAC	-14;-3	PhiKZ	99900		4	36.36	52.9	27.27	2	2509.44	1	0	0	1	1	2	11	26
JVPNA-1225	RXR-PHIKZ_p16_PHIKZ052_2	RXRRXRRXRRXRXB	ATCAACCACCT	-2;9	PhiKZ	105000	+	2	18.18	58.3	36.36	2	2519.51	1	0	1	3	1	6	23	56
JVPNA-1226	RXR-PHIKZ062_1	RXRRXRRXRRXRXB	GAACTCCAAAA	-14;-3	PhiKZ	122300	tox	2	18.18	47.7	63.64	4	2594.69	1	0	2	1	1	1	6	30
JVPNA-1227	RXR-PHIKZ062_2	RXRRXRRXRRXRXB	TTTTGGCATAT	-2;9	PhiKZ	109000		4	36.36	45.9	36.36	2	2609.45	1	0	1	3	1	7	18	37
JVPNA-1228	RXR-PHIKZ066_1	RXRRXRRXRRXRXB	TATTGCCTTTT	-14;-3	PhiKZ	98800	(prophage)	2	18.18	45.4	18.18	1	2558.33	1	0	1	2	1	5	21	22
JVPNA-1229	RXR-PHIKZ066_2	RXRRXRRXRRXRXB	TTATTATTGCC	-10;1	PhiKZ	103900	+	2	18.18	43.4	27.27	1	2568.4	1	1	3	5	1	5	24	61
JVPNA-1230	RXR-PHIKZ100_1	RXRRXRRXRRXRXB	TTACCTCAATG	-15;-4	PhiKZ	107000	tox	2	18.18	49.8	36.36	2	2564.48	1	2	2	4	2	4	11	19
JVPNA-1231	RXR-PHIKZ100_2	RXRRXRRXRRXRXB	ATCCATGGTAT	-5;6	PhiKZ	112100	tox (prophage)	6	54.55	52.8	45.45	2	2605.53	1	1	4	6	1	3	27	38
JVPNA-1232	RXR-PHIKZ_p27_PHIKZ079_1	RXRRXRRXRRXRXB	CGATATCCTTT	-13;-2	PhiKZ	101900	(prophage)	6	54.55	47.6	27.27	2	2554.41	1	0	0	5	1	2	22	53
JVPNA-1233	RXR-PHIKZ_p27_PHIKZ079_2	RXRRXRRXRRXRXB	TCATGACGATA	-7;4	PhiKZ	117200		6	54.55	51.1	54.55	2	2615.6	1	0	1	1	1	2	9	23
JVPNA-1234	RXR-PHIKZ188_1	RXRRXRRXRRXRXB	TAATCCCTCAT	-14;-3	PhiKZ	101900	tox	2	18.18	53.7	27.27	2	2523.43	1	1	0	5	2	2	6	20
JVPNA-1235	RXR-PHIKZ188_2	RXRRXRRXRRXRXB	ATTACTAATCC	-9;2	PhiKZ	109000		4	36.36	42.6	36.36	2	2547.49	1	0	1	2	1	6	27	71
JVPNA-1236	RXR-PHIKZ077_1	RXRRXRRXRRXRXB	AAAACTCCATT	-13;-2	PhiKZ	114100	tox	2	18.18	43.3	45.45	4	2557.56	1	1	3	6	1	3	14	33
JVPNA-1237	RXR-PHIKZ077_2	RXRRXRRXRRXRXB	AGTAGCCATTT	-2;9	PhiKZ	112100	tox	2	18.18	52.1	45.45	2	2605.53	1	2	8	8	2	11	34	60
JVPNA-1238	RXR-PHIKZ089_1	RXRRXRRXRRXRXB	TTCTCTTCCTA	-13;-2	PhiKZ	91700	++	2	18.18	52.8	9.09	1	2503.29	1	1	0	1	1	1	15	39
JVPNA-1239	RXR-PHIKZ089_2	RXRRXRRXRRXRXB	TAATGGCATTT	-2;9	PhiKZ	114100	++	4	36.36	45.9	45.45	2	2619.52	1	0	0	3	1	4	23	23
JVPNA-1240	RXR-PHIKZ120_1	RXRRXRRXRRXRXB	TTTATTCCTAC	-13;-2	PhiKZ	98800	+++	2	18.18	43.6	18.18	1	2527.35	1	0	5	7	1	2	15	26
JVPNA-1241	RXR-PHIKZ120_2	RXRRXRRXRRXRXB	TACGCTCATTT	-2;9	PhiKZ	101900	tox	2	18.18	51.1	27.27	1	2554.41	1	0	4	3	1	3	15	21
JVPNA-1242	RXR-PHIKZ171_1	RXRRXRRXRRXRXB	TTTACACCTAC	-15;-4	PhiKZ	101900	++	2	18.18	51	27.27	1	2523.43	1	0	1	4	1	2	23	52
JVPNA-1243	RXR-PHIKZ171_2	RXRRXRRXRRXRXB	AGATTCCATCT	-2;9	PhiKZ	107000		4	36.36	52	36.36	3	2564.48	1	1	3	1	2	3	21	45
JVPNA-1244	RXR-PHIKZ098_1	RXRRXRRXRRXRXB	AACTCCATGTG	-17;-6	PhiKZ	110100	tox	4	36.36	54.9	45.45	2	2591.54	1	0	0	4	1	2	16	26
JVPNA-1245	RXR-PHIKZ098_2	RXRRXRRXRRXRXB	GCATGGGTTTA	-7;4	PhiKZ	115200	(prophage)	4	36.36	55.9	54.55	3	2663.57	1	1	0	0	1	1	8	21
JVPNA-1246	RXR-PHIKZ122_1	RXRRXRRXRRXRXB	AAATCTACCTT	-13;-2	PhiKZ	109000	+	2	18.18	44.7	36.36	3	2547.49	1	1	0	1	2	6	28	40
JVPNA-1247	RXR-PHIKZ122_2	RXRRXRRXRRXRXB	ACCATTGAAAT	-6;5	PhiKZ	119200	+	3	27.27	43.9	54.55	4	2598.61	1	0	1	3	3	7	38	83
JVPNA-1248	RXR-PHIKZ140_1	RXRRXRRXRRXRXB	ATCCTTAGGTA	-16;-5	PhiKZ	112100		3	27.27	52.6	45.45	3	2605.53	1	0	5	2	2	2	25	35
JVPNA-1249	RXR-PHIKZ140_2	RXRRXRRXRRXRXB	TTAAGCATATT	-3;8	PhiKZ	116100		4	36.36	39.3	45.45	3	2602.53	1	3	1	3	1	8	25	47
JVPNA-1250	RXR-PHIKZ_p43_PHIKZ118_1	RXRRXRRXRRXRXB	TCTTCTCGATT	-18;-7	PhiKZ	96800		4	36.36	50.8	18.18	2	2544.34	1	0	1	1	2	1	15	27
JVPNA-1251	RXR-PHIKZ_p43_PHIKZ118_2	RXRRXRRXRRXRXB	ACTGGAGAATC	-9;2	PhiKZ	120300		2	18.18	55.5	63.64	6	2642.66	1	0	0	0	1	1	4	20
JVPNA-1252	RXR-PHIKZ176_1	RXRRXRRXRRXRXB	CCTAATTGTTC	-13;-2	PhiKZ	101900	+	4	36.36	46.1	27.27	2	2554.41	1	1	0	1	1	9	26	54
JVPNA-1253	RXR-PHIKZ176_2	RXRRXRRXRRXRXB	TCATGTCCTAA	-7;4	PhiKZ	107000	+	4	36.36	52.9	36.36	2	2564.48	1	0	0	0	1	4	9	14
JVPNA-1254	RXR-PHIKZ174_1	RXRRXRRXRRXRXB	CTCCAACAAAA	-17;-6	PhiKZ	117200	+++	1	9.09	46.9	54.55	4	2553.64	1	0	1	0	1	4	18	38
JVPNA-1255	RXR-PHIKZ174_2	RXRRXRRXRRXRXB	ATGGTAGTCTC	-9;2	PhiKZ	110100	+	2	18.18	56.6	45.45	2	2622.52	1	0	0	1	1	1	6	38
JVPNA-1256	RXR-PHIKZ152_1	RXRRXRRXRRXRXB	TTGACTCCATT	-12;-1	PhiKZ	101900	tox	2	18.18	52.6	27.27	2	2554.41	1	2	2	3	1	6	14	19
JVPNA-1257	RXR-PHIKZ152_2	RXRRXRRXRRXRXB	ATGTTGACTCC	-9;2	PhiKZ	105000	tox	2	18.18	55.4	36.36	2	2581.47	1	1	0	1	1	2	7	27
JVPNA-1258	RXR-PHIKZ186_1	RXRRXRRXRRXRXB	AGTACTCTCTC	-14;-3	PhiKZ	99900	+++	6	54.55	56.7	27.27	2	2540.42	1	0	1	1	1	0	4	11
JVPNA-1259	RXR-PHIKZ186_2	RXRRXRRXRRXRXB	GATGGACATTT	-2;9	PhiKZ	117200	++	3	27.27	49.5	54.55	3	2646.58	1	0	0	3	2	0	6	28
JVPNA-1260	RXR-PHIKZ153_1	RXRRXRRXRRXRXB	AATTTCCTTGC	-16;-5	PhiKZ	101900		4	36.36	47.4	27.27	2	2554.41	1	1	2	14	2	4	10	46
JVPNA-1261	RXR-PHIKZ153_2	RXRRXRRXRRXRXB	ACATGTCTTAA	-7;4	PhiKZ	114100		6	54.55	43.9	45.45	2	2588.54	1	1	1	1	1	3	26	33
JVPNA-1262	RXR-PHIKZ147_1	RXRRXRRXRRXRXB	TTTACCGCCTT	-16;-5	PhiKZ	94800		2	18.18	57.5	18.18	1	2530.35	1	0	0	0	3	3	4	23
JVPNA-1263	RXR-PHIKZ147_2	RXRRXRRXRRXRXB	TACGAAACATT	-1;10	PhiKZ	119200		2	18.18	43.7	54.55	4	2598.61	1	0	0	4	2	0	18	41
JVPNA-1264	RXR-PHIKZ_p49_PHIKZ161_1	RXRRXRRXRRXRXB	TCATTAGAGAT	-7;4	PhiKZ	119200		2	18.18	47.3	54.55	5	2629.59	1	1	1	8	3	9	34	69
JVPNA-1265	RXR-PHIKZ_p49_PHIKZ161_2	RXRRXRRXRRXRXB	GTGGGATCATT	-1;10	PhiKZ	115200		4	36.36	56.2	54.55	4	2663.57	1	0	1	3	1	4	10	52
JVPNA-1266	RXR-PHIKZ181_1	RXRRXRRXRRXRXB	TAAACTCCATT	-13;-2	PhiKZ	109000	tox	2	18.18	46.1	36.36	3	2547.49	1	4	2	5	1	8	18	35
JVPNA-1267	RXR-PHIKZ181_2	RXRRXRRXRRXRXB	TTGGCCATATT	-3;8	PhiKZ	107000		6	54.55	53.1	36.36	2	2595.46	1	0	0	3	1	6	19	44
JVPNA-1268	RXR-PHIKZ177_1	RXRRXRRXRRXRXB	TTAACACTCCT	-12;-1	PhiKZ	101900	tox	4	36.36	53.4	27.27	2	2523.43	1	0	3	1	1	0	13	26
JVPNA-1269	RXR-PHIKZ177_2	RXRRXRRXRRXRXB	ACAGAACATTT	-2;9	PhiKZ	119200	+++	2	18.18	43.9	54.55	4	2598.61	1	0	1	3	1	2	14	46
JVPNA-1270	RXR-PHIKZ104_1	RXRRXRRXRRXRXB	AATGGCTCCTT	-14;-3	PhiKZ	105000		2	18.18	58	36.36	2	2581.47	1	0	1	0	1	0	9	15
JVPNA-1271	RXR-PHIKZ104_2	RXRRXRRXRRXRXB	GCCATGATAAT	-6;5	PhiKZ	117200		4	36.36	50.4	54.55	2	2615.6	1	0	2	3	1	4	17	58
JVPNA-1272	RXR-PHIKZ124_1	RXRRXRRXRRXRXB	GAATAATACCT	-13;-2	PhiKZ	119200	+	2	18.18	44	54.55	3	2598.61	1	0	1	2	1	8	55	100
JVPNA-1273	RXR-PHIKZ124_2	RXRRXRRXRRXRXB	GTTCATGTGAA	-5;6	PhiKZ	117200		4	36.36	48.5	54.55	3	2646.58	1	0	0	3	1	2	14	40
JVPNA-1274	RXR-PHIKZ283_1	RXRRXRRXRRXRXB	AATTAACCTAT	-11;0	PhiKZ	116100		4	36.36	37.5	45.45	2	2571.55	1	1	3	7	1	6	31	51
JVPNA-1275	RXR-PHIKZ283_2	RXRRXRRXRRXRXB	GTGATACATAA	-2;9	PhiKZ	124300		2	18.18	43.2	63.64	2	2639.66	1	0	1	4	1	1	30	73
JVPNA-1276	RXR-PHIKZ146_1	RXRRXRRXRRXRXB	ACTACTTCCTC	-14;-3	PhiKZ	94800	tox	2	18.18	56.4	18.18	1	2499.37	1	0	0	0	2	6	19	41
JVPNA-1277	RXR-PHIKZ146_2	RXRRXRRXRRXRXB	AGAAGCCATTA	-2;9	PhiKZ	122300	tox	2	18.18	51.2	63.64	5	2625.67	1	0	4	7	1	3	21	44
JVPNA-1278	RXR-PHIKZ208_1	RXRRXRRXRRXRXB	TGATGTTCCTT	-12;-1	PhiKZ	101900		2	18.18	52.6	27.27	2	2585.39	1	1	0	1	1	1	9	36
JVPNA-1279	RXR-PHIKZ208_2	RXRRXRRXRRXRXB	TCATTTGATGT	-7;4	PhiKZ	109000		3	27.27	45.9	36.36	2	2609.45	1	1	1	8	1	6	23	85
JVPNA-1280	RXR-PHIKZ235_1	RXRRXRRXRRXRXB	TTACTTGATCC	-10;1	PhiKZ	101900		4	36.36	50.4	27.27	2	2554.41	1	0	0	1	2	3	25	42
JVPNA-1281	RXR-PHIKZ235_2	RXRRXRRXRRXRXB	TTGTTCCATTA	-2;9	PhiKZ	103900	+	2	18.18	44.9	27.27	1	2568.4	1	2	5	8	1	9	31	56
JVPNA-1282	RXR-PHIKZ207_1	RXRRXRRXRRXRXB	CTAACCCTCAT	-14;-3	PhiKZ	99900	tox	2	18.18	56.6	27.27	2	2509.44	1	1	1	4	2	2	6	20
JVPNA-1283	RXR-PHIKZ207_2	RXRRXRRXRRXRXB	CATTGCCATTA	-2;9	PhiKZ	107000		2	18.18	48.4	36.36	1	2564.48	1	1	5	7	1	8	29	57
JVPNA-1284	RXR-PHIKZ286_1	RXRRXRRXRRXRXB	ATACTAGCAGC	-9;2	PhiKZ	115200		4	36.36	57.1	54.55	2	2601.61	1	0	0	0	2	1	16	32
JVPNA-1285	RXR-PHIKZ286_2	RXRRXRRXRRXRXB	ATCATACTAGC	-6;5	PhiKZ	112100		4	36.36	50.6	45.45	2	2574.55	1	0	0	1	1	2	13	38
JVPNA-1286	RXR-PHIKZ004_1	RXRRXRRXRRXRXB	TTTTCCTTAGG	-14;-3	PhiKZ	101900		3	27.27	49.1	27.27	3	2585.39	1	1	6	17	2	3	20	44
JVPNA-1287	RXR-PHIKZ004_2	RXRRXRRXRRXRXB	AATAGCCATTA	-2;9	PhiKZ	119200	tox	3	27.27	44.5	54.55	2	2598.61	1	1	11	5	1	6	44	65
JVPNA-1288	RXR-PHIKZ_p17_PHIKZ056.1_1	RXRRXRRXRRXRXB	CGTAAGATTCA	-14;-3	PhiKZ	117200		2	18.18	46.5	54.55	4	2615.6	1	0	1	1	1	5	11	26
JVPNA-1289	RXR-PHIKZ_p17_PHIKZ056.1_2	RXRRXRRXRRXRXB	ATCAGGCATTA	-2;9	PhiKZ	117200		2	18.18	51.5	54.55	3	2615.6	1	1	0	2	1	2	11	21
JVPNA-1290	RXR-PHIKZ144_1	RXRRXRRXRRXRXB	ACCTCTACATA	-17;-6	PhiKZ	107000	++	2	18.18	52.9	36.36	1	2533.5	1	0	2	1	1	2	23	30
JVPNA-1291	RXR-PHIKZ144_2	RXRRXRRXRRXRXB	TGATATAACCT	-10;1	PhiKZ	114100		4	36.36	47.7	45.45	2	2588.54	1	1	1	1	1	7	30	65
JVPNA-1292	RXR-PHIKZ203_1	RXRRXRRXRRXRXB	TCATTGCATTT	-7;4	PhiKZ	103900		4	36.36	45.3	27.27	1	2568.4	1	0	3	8	1	6	29	73
JVPNA-1293	RXR-PHIKZ203_2	RXRRXRRXRRXRXB	GTCTATCATTG	-2;9	PhiKZ	107000		2	18.18	47.1	36.36	1	2595.46	1	0	0	1	1	3	16	66
JVPNA-1294	RXR-PHIKZ_p46_PHIKZ154_1	RXRRXRRXRRXRXB	ACCCACTATTT	-16;-5	PhiKZ	101900		2	18.18	52.1	27.27	1	2523.43	1	0	0	0	1	1	10	34
JVPNA-1295	RXR-PHIKZ_p46_PHIKZ154_2	RXRRXRRXRRXRXB	TTCATGGAATA	-6;5	PhiKZ	119200	++	4	36.36	45.5	54.55	4	2629.59	1	0	2	2	1	6	34	56
JVPNA-1296	RXR-PHIKZ_p08_PHIKZ032_1	RXRRXRRXRRXRXB	GAAAACCTCCT	-14;-3	PhiKZ	110100	tox	2	18.18	55.8	45.45	5	2560.56	1	1	0	2	1	1	2	13
JVPNA-1297	RXR-PHIKZ_p08_PHIKZ032_2	RXRRXRRXRRXRXB	ATTGGGAAAAC	-9;2	PhiKZ	127400		2	18.18	47.4	72.73	7	2666.72	1	0	0	0	1	1	9	24
JVPNA-1298	RXR-PHIKZ059_1	RXRRXRRXRRXRXB	CCTCAGATACT	-17;-6	PhiKZ	105000	++	2	18.18	57	36.36	3	2550.49	1	1	1	0	1	1	15	42
JVPNA-1299	RXR-PHIKZ059_2	RXRRXRRXRRXRXB	ATTATTCACCT	-9;2	PhiKZ	103900	++	2	18.18	45.2	27.27	1	2537.42	1	0	9	10	1	0	38	58
JVPNA-1300	RXR-PHIKZ042_1	RXRRXRRXRRXRXB	AAACGTCCTAT	-13;-2	PhiKZ	112100	++	4	36.36	50	45.45	3	2574.55	1	0	0	1	1	1	5	14
JVPNA-1301	RXR-PHIKZ042_2	RXRRXRRXRRXRXB	TTGGATTCATA	-1;10	PhiKZ	114100	+++	2	18.18	45.5	45.45	3	2619.52	1	0	1	2	2	2	23	42
JVPNA-1302	RXR-PHIKZ305_1	RXRRXRRXRRXRXB	ATATCAGTTCC	-9;2	PhiKZ	107000	++	4	36.36	49.6	36.36	2	2564.48	1	1	0	2	1	5	31	70
JVPNA-1303	RXR-PHIKZ305_2	RXRRXRRXRRXRXB	TAGTAGACATA	-1;10	PhiKZ	124300	++	2	18.18	47.9	63.64	3	2639.66	1	0	1	6	1	2	19	37
JVPNA-1304	RXR-PHIKZ126_1	RXRRXRRXRRXRXB	CTCAGTTATAG	-18;-7	PhiKZ	112100		4	36.36	47.3	45.45	2	2605.53	2	0	0	1	2	2	17	42
JVPNA-1305	RXR-PHIKZ126_2	RXRRXRRXRRXRXB	TTACACACCTC	-10;1	PhiKZ	99900		2	18.18	57.2	27.27	1	2509.44	2	0	2	1	2	3	11	13
JVPNA-1306	RXR-PHIKZ064_1	RXRRXRRXRRXRXB	ATCCATGATCA	-14;-3	PhiKZ	112100		6	54.55	51.3	45.45	2	2574.55	1	0	4	2	1	5	27	43
JVPNA-1307	RXR-PHIKZ064_2	RXRRXRRXRRXRXB	CATTGCATCCA	-8;3	PhiKZ	105000	+	4	36.36	54.8	36.36	1	2550.49	1	2	1	1	1	5	18	43
JVPNA-1308	RXR-PHIKZ151_1	RXRRXRRXRRXRXB	CAAACCTGACA	-15;-4	PhiKZ	115200		2	18.18	54.8	54.55	3	2570.63	1	0	0	0	1	1	6	22
JVPNA-1309	RXR-PHIKZ151_2	RXRRXRRXRRXRXB	TATACCAAACC	-10;1	PhiKZ	112100	-	4	36.36	51	45.45	3	2543.57	1	0	2	0	2	3	25	52
JVPNA-1310	RXR-PHIKZ_p85_PHIKZ306_1	RXRRXRRXRRXRXB	TTTCCAATTGT	-17;-6	PhiKZ	103900	tox	6	54.55	44.8	27.27	2	2568.4	1	0	0	1	1	6	35	59
JVPNA-1311	RXR-PHIKZ_p85_PHIKZ306_2	RXRRXRRXRRXRXB	AACATTGTTAA	-6;5	PhiKZ	121200	-	4	36.36	34.2	54.55	2	2612.6	1	1	0	3	1	5	35	53
JVPNA-1312	RXR-PHIKZ169_1	RXRRXRRXRRXRXB	TTATCCTCTAA	-15;-4	PhiKZ	103900	+	3	27.27	46.4	27.27	2	2537.42	3	0	4	9	3	2	15	37
JVPNA-1313	RXR-PHIKZ169_2	RXRRXRRXRRXRXB	ATGGAACATTT	-2;9	PhiKZ	119200		3	27.27	43.9	54.55	4	2629.59	1	0	3	2	1	1	26	45
JVPNA-1583	RXR-PP7p3(rep)_1	RXRRXRRXRRXRXB	AACTCCTTATA	-14;-3	PP7	109000	+++	4	36.36	44.7	36.36	2	2547.49	1	0	0	0	2	0	1	0
JVPNA-1584	RXR-PP7p3(rep)_2	RXRRXRRXRRXRXB	GTTTCCATATA	-3;8	PP7	109000	++	4	36.36	42.7	36.36	1	2578.47	1	0	0	0	2	0	0	0
JVPNA-1585	RXR-PP7p4(lys)_1	RXRRXRRXRRXRXB	GATCTTCGACC	-11;0	PP7	103000	+++	4	36.36	57.7	36.36	2	2567.48	1	0	1	0	2	0	1	1
JVPNA-1586	RXR-PP7p4(lys)_2	RXRRXRRXRRXRXB	TTGACGACAAG	-1;10	PP7	120300		3	27.27	53.7	63.64	3	2642.66	1	0	0	0	2	0	0	0
JVPNA-1751	RXR-PhiKZ199_1	RXRRXRRXRRXRXB	AGTAGTTTTCC	-11;0	PhiKZ	107000	+	2	18.18	48.7	36.36	2	2595.46	1	0	1	1	1	2	27	74
JVPNA-1752	RXR-PhiKZ199_2	RXRRXRRXRRXRXB	AGTAACATAGT	-3;8	PhiKZ	124300		2	18.18	46.3	63.64	2	2639.66	1	0	0	2	1	1	20	61
source: this study, Peps4LS (Heidelberg, Germany)
SC_bases = maximum stretch of self-complementary bases
pur_perc = percentage of purine bases in ASO sequence (too high % should be avoided)
long_pur_stretch = longest purine stretch (too long purine stretches should be avoided)
OT_tot = critical off-targets in the whole transcriptome
OT_TIR = critical off-targets in translation initiation regions
